# Host infection selects for sRNA variants that drive bacterial social cheating

**DOI:** 10.64898/2025.12.19.695336

**Authors:** Quentin Dubois, Typhaine Brual, Marcel Sprenger, Véronique Utzinger, Romain Mercier, Jérémy Cigna, Agnès Rodrigue, Kai Papenfort, Laetitia Attaiech, Erwan Gueguen

## Abstract

Single-nucleotide mutations in regulatory small RNAs (sRNAs) represent a largely unexplored route to social cheating during bacterial infection. Here we show that *arcZ*, encoding a conserved Hfq-dependent sRNA in the plant pathogen *Dickeya solani*, undergoes recurrent single-nucleotide mutations during potato tuber infection. Five distinct *arcZ* alleles define a graded series of ArcZ functional impairment in which antifungal and protease activities are progressively reduced while virulence is compromised only in a subset of alleles. All five variants gain a fitness advantage exclusively during co-infection with wild-type *arcZ_1_* cells. This advantage is strongest when variants are rare and declines as cheater frequency increases, ultimately correlating with reduced total bacterial productivity, the canonical signature of social cheating and a tragedy of the commons. No fitness benefit is detected *in vitro*. Transcriptomic profiling of five *arcZ* variants identifies a conserved core of 186 downregulated genes enriched in secreted and diffusible functions. Systematic genetic dissection, supported by quantitative proteomics, establishes BudAB-dependent acetoin production as the dominant cooperative public good exploited during infection. Wild-type *arcZ_1_*cells divert pyruvate flux toward acetoin via the BudAB pathway, maintaining a less acidic tissue environment that sustains disease progression; *arcZ* variants, which repress this pathway, exploit the resulting pH buffering without contributing to it. These results establish pleiotropic regulatory sRNAs as a previously unrecognized class of mutational targets for the emergence of social cheaters during host infection.

**Statement:** Bacterial populations are not genetically uniform: variants that exploit the cooperative activities of their neighbors, social cheaters, can emerge rapidly within infected tissue and undermine collective bacterial productivity. We show that single-nucleotide mutations in the sRNA ArcZ of *Dickeya solani* are recurrently selected during potato infection, generating cheater variants that cease contributing to a shared metabolic benefit. Wild-type cells divert pyruvate toward acetoin, buffering tissue pH and sustaining disease; mutant variants exploit this pH maintenance without producing acetoin themselves. Because a single *arcZ* mutation simultaneously represses a conserved set of 186 genes, including genes involved in secreted and diffusible functions, regulatory sRNA genes represent a previously unrecognized and unusually efficient mutational target for the evolution of social cheating during infection.
