## Supplementary material for "Host infection selects for sRNA variants that drive bacterial social cheating": S2 table

### Sheet: Summary
Tab S2:
	arcZ1 reads	Top 1 mutant reads	Top 2 mutant reads	other	Total reads
Inoculum-1	39379	C102A	C106A	4134	43720
	(90.07%)	117	90
		(0.268%)	(0.206%)
Inoculum-2	43121	C102A	C106A	4306	47615
	(90.562%)	104	84
		(0.268%)	(0.176%)
LB1-1	160743	T21C	T75C	13684	174608
	(92.0594%)	93	88
		(0.0533%)	(0.0504%)
LB1-2	155672	A63G	A67G	12742	168581
	(92.3426%)	88	79
		(0.0522%)	(0.0469%)
LB2-1	168347	T21C	A65T	13391	181937
	(92.5304%)	107	92
		(0.0588%)	(0.0506%)
LB2-2	148013	T75C	T21C	12145	160316
	(92.326%)	80	78
		(0.0499%)	(0.0474%)
LB3-1	166778	T21C	C89T	14291	181254
	(92.0134%)	95	90
		(0.0524%)	(0.0497%)
LB3-2	179598	T75C	A63G	14446	194252
	(92.4562%)	106	102
		(0.0546%)	(0.05252%)
LB4-1	190186	T80C	A63G	15920	206281
	(92.1975%)	88	87
		(0.0427%)	(0.0422%)
LB4-2	163361	T21C	A63G	13620	177157
	(92.2126%)	92	84
		(0.0519%)	(0.0474%)
PDT1-1	130852	C105T	G119T	7424	143886
	(90.9413%)	5508	102
		(3.828%)	(0.00709%)
PDT1-2	115205	C105T	G119T	10912	131055
	(90.8860%)	4830	108
		(3.7776%)	(0.0845%)
PDT2-1	114515	G119T	C106A	7942	131010
	(87.4094%)	8307	246
		(6.3407%)	(0.1878%)
PDT2-2	128480	G119T	C106A	8974	147268
	(87.2423%)	9582	232
		(6.5065%)	(0.1575%)
PDT3-1	126224	-60 CTAA	G119T	11263	149485
	(84.4392%)	11834	164
		(7.916%)	(0.1097%)
PDT3-2	62499	-60 CTAA	G119T	6999	75591
	(82.6804%)	5868	225
		(7.76282%)	(0.2977%)
	arcZ1 reads	arcZ2 reads	arcZ3 reads	other	Total reads
Cryotube-1	890	G90A	G101T	914	33909
	(2.62%)	30824	1281
		(90.9021%)	(3.7778%)
Cryotube-2	380	G90A	G101T	1170	33440
	(1.14%)	30549	1341
		(91.3547%)	(4.0102%)
