## Supplementary material for "Host infection selects for sRNA variants that drive bacterial social cheating": S7 Table

### Sheet: refseq_figS7
Strain Name	species	NCBI Refseq	arcZ sequence
Ds0432-1	Dickeya solani	NZ_CP017453.1	GTGTTGCCAGAAGATGGGATTTCAAAAACGCTTGCGTACCAACAATATCTGAGATTGAACGCAGGTGTACCGCTTTCCCTGGTGTTGGCGCATAATTCGCGCACCCCGACCTCGGTCGGGGTCATTTTTTTT	Figure S7 panel A
NCTC 10275	Yersinia pseudotuberculosis	NZ_LR134373.1	GAAAGAATCCTGACAACCTGCGAATTCACTCGAAATCGAAATAATACGCAGGTTAACGTTTTCCCTGGTGTTGGCGCAGTCTTCGCGCACCCCGGCCTCGGTCGGGGTTATTTTTTTT
LT2	Salmonella enterica serovar Typhimurium	NC_003197.2	GTGCGGCCTGAAAACAGGACTGCGCCTTTGACATCATCATAATAAGCACGGCGCAGCCACGATTTCCCTGGTGTTGGCGCAGTATTCGCGCACCCCGGTCAAACCGGGGTCATTTTTTTT
K-12 MG1655	Escherichia coli	NC_000913.3	GTGCGGCCTGAAAAACAGTGCTGTGCCCTTGTAACTCATCATAATAATTTACGGCGCAGCCAAGATTTCCCTGGTGTTGGCGCAGTATTCGCGCACCCCGGTCTAGCCGGGGTCATTTTTT
Ss046	Shigella sonnei	NC_007384.1	GTGCGGCCTGAAAAACAGTGCTGTGCCCTTGTAACTCATCATAATAATTTACGGCGCAGCCAAGATTTCCCTGGTGTTGGCGCAGTATTCGCGCACCCCGGTCTAGCCGGGGTCATTTTTT
Db11	Serratia marcescens subsp. Marcescens	NZ_HG326223.1	GTATGATGTTTAGGAATTCGCAACAACCTGCTCGACCAGAACACTGAAACCAATACGCAGGTTCACAATTTCCCTGGTGTTGGCGCAATATTCGCGCACCCCGGCTTAGGTCGGGGTCATTTTTTTT
IPO 2222	Dickeya solani	NZ_CP015137.1	TTTCCCTGGTGTTGGCACATAATTCGCGCACCCCGACCTCGGTCGGGGTCATTTTTTTT	Figure S7 panel B
DsR207	Dickeya solani	NZ_CP110887.1	TTTCCCTGGTGTTGGCACATAATTCGCGCACCCCGACCTCGGTCGGGGTCATTTTTTTT
DsR34	Dickeya solani	NZ_CP110886.1	TTTCCCTGGTGTTGGCACATAATTCGCGCACCCCGACCTCGGTCGGGGTCATTTTTTTT
LT2	Salmonella enterica	NC_003197.2	TTTCCCTGGTGTTGGCGCAGTATTCGCGCACCCCGGTCAAACCGGGGTCATTTTTTTT
Moscow S-1843	Salmonella enterica	NZ_CP019415.1	TTTCCCTGGTGTTGGCACAGTATTCGCGCACCCCGGTCAAACCGGGGTCATTTTTTTT
Blegdam S-1824	Salmonella enterica	NZ_CP019406.1	TTTCCCTGGTGTTGGCGCAGTATTCGCACACCCCGGTCAAACCGGGGTCATTTTTTTT
Houtenae RKS3027	Salmonella enterica	NZ_ANHR01000001.1	TTTCCCTGGTGTTGGCGCAGTATTCGCGCACTCCGGTCAAACCGGGGTCATTTTTTTT
Weltevreden 99_3134	Salmonella enterica	NZ_LN890524.1	TTTCCCTGGTGTTGGCGCAGTATTCGCGCACCCCGGTCAAACCGAGGTCATTTTTTTT
NCTC10275	Yersinia pseudotuberculosis	NZ_LR134373.1	TTTCCCTGGTGTTGGCGCAGTCTTCGCGCACCCCGGCCTCGGTCGGGGTTATTTTTTTT
41006	Yersinia pestis	NZ_CP177416.1	TTTCCCTGGTGTTGGCACAGTCTTCGCGCACCCCGGCCTCGGTCGGGGTTATTTTTTTT
SCPM-O-B-16895	Yersinia pseudotuberculosis	NZ_CP180261.1	TTTCCCTGGTGTTGGCACAGTCTTCGCGCACCCCGGCCTCGGTCGGGGTTATTTTTTTT
YPIII	Yersinia pseudotuberculosis	NZ_CP033707.1	TTTCCCTGGTGTTGGCGCAGTCTTCGCTCACCCCGGCCTCGGTCGGGGTTATTTTTTTT
FDAARGOS_584	Yersinia pseudotuberculosis	NZ_CP033707.1	TTTCCCTGGTGTTGGCGCAGTCTTCGCTCACCCCGGCCTCGGTCGGGGTTATTTTTTTT
FDAARGOS_581	Yersinia pseudotuberculosis	NZ_CP033713.1	TTTCCCTGGTGTTGGCGCAGTCTTCGCGCACACCGGCCTCGGTCGGGGTTATTTTTTTT
MD67	Yersinia pseudotuberculosis	NZ_CP009757.1	TTTCCCTGGTGTTGGCGCAGTCTTCGCGCACACCGGCCTCGGTCGGGGTTATTTTTTTT
A1122	Yersinia pestis	NZ_CP009840.1	TTTCCCTGGTGTTGGCGCAGTCTTCGCGCACCCCGGCCTCGGTCGTGGTTATTTTTTTT

### Sheet: refseq_figS8
Strain Name	Species	Sequence source	arcZ_sequence
D s0432-1	Dickeya solani	ASAP database	TTTCCCTGGTGTTGGCGCATAATTCGCGCACCCCGACCTCGGTCGGGGTCATTTTTTTT
IFB0695	Dickeya solani	ASAP database	TTTCCCTGGTGTTGGCGCATAATTCGCGCACCCCGACCTCGGTCGGGGTCATTTTTTT
IFB0158	Dickeya solani	ASAP database	TTTCCCTGGTGTTGGCGCATAATTCGCGCACCCCGACCTCGGTCGGGGTCATTTTTTTT
IFB099	Dickeya solani	ASAP database	TTTCCCTGGTGTTGGCGCATAATTCGCGCACCCCGACCTCGGTCGGGGTCATTTTTTTT
P6rep15M22a	Dickeya solani	ASAP database	TTTCCCTGGTGTTGACGCATAATTCGCGCACCCCGACCTCGGTCGGGGTCATTTTTTTT
IPO2222 Paris	Dickeya solani	ASAP database	TTTCCCTGGTGTTGGCACATAATTCGCGCACCCCGACCTCGGTCGGGGTCATTTTTTTT
RNS10.58.3A	Dickeya solani	ASAP database	TTTCCCTGGTGTTGGCGCATAATTCTCGCACCCCGACCTCGGTCGGGGTCATTTTTTTT
IPO2222 Scotland	Dickeya solani	ASAP database	TTTCCCTGGTGTTGGCGCATAATTCGCTCACCCCGACCTCGGTCGGGGTCATTTTTTTT
RNS10.105.1A	Dickeya solani	ASAP database	TTTCCCTGGTGTTGGCGCATAATTCGCGCACCCCGACTTCGGTCGGGGTCATTTTTTTT
IPO2019	Dickeya solani	ASAP database	TTTCCCTGGTGTTGGCGCATAATTCGCGCACCCCGACCTCGGTCAGGGTCATTTTTTTT
P6Am3А	Dickeya solani	ASAP database	TTTCCCTGGTGTTGGCGCATAATTCGCGCACCCCGACCTCGGTCAGGGTCATTTTTTTT
Am3A	Dickeya solani	ASAP database	TTTCCCTGGTGTTGGCGCATAATTCGCGCACCCCGACCTCGGTCAGGGTCATTTTTTTT
NCPPB 898	Dickeya dadantii	ASAP database	TTTCCCTAGTGTTGGCGCATAATTCGCGCACCCCGGCTTCGGTCGGGGTCATTTTTTTT
DSM	Dickeya dadantii	ASAP database	TTTCCCTGGTGTTGGCACATAATTCGCGCACCCCGGCCTCGGTCGGGGTCATTTTTTTT
NCPPB 3537	Dickeya dadantii	ASAP database	TTTCCCTAGTGTTGGCGCATAATTCGCGCACCCCGGCTTCGGTCGGGGTCATTTTTTTT
CFBP	Dickeya dadantii	ASAP database	TTTCCCTGGTGTTGGCGTATAATTCGCGCACCCCGGCTTCGGTCGGGGTCATTTTTTTT
3937	Dickeya dadantii	ASAP database	TTTCCCTGGTGTTGGCGCATAATTCGCGCACCCCGGCTTCGGTCGGGGTCATTTTTTTT
Aka1-1	Dickeya dadantii	ASAP database	TTTCCCTGGTGTTGGCGCATAATTCGCGCACCCCGGCTTCGGTCGGGGTCATTTTTTTT
NCPPB 453	Dickeya dianthicola	ASAP database	TTTCCCTGGTGTTGGCGCATAATTCGCGCACCCCGGCCTCGGTCGGGGTCATTTTTTTT
NY1536B	Dickeya dianthicola	ASAP database	TTTCCCTGGTGTTGGCGCATAATTCGCGCACCCCGGCCTCGGTCGGGGTCATTTTTTTT
IP03797	Dickeya dianthicola	ASAP database	TTTCCCTGGTGTTGGCGCATAATTCGCGCACCCCGGCCTCGGTCGGGGTCATTTTTTTT
CFBP 1888	Dickeya dianthicola	ASAP database	TTTCCCTAGTGTTGGCGCATAATTCGCGCACCCCGGCCTCGGTCGGGGTCATTTTTTTT
IPO1348	Dickeya dianthicola	ASAP database	TTTCCCTGGTGTTGGCGCATAATTCTCGCACCCCGGCCTCGGTCGGGGTCATTTTTTTT
IPO256	Dickeya dianthicola	ASAP database	TTTCCCTGGTGTTGGCGCATAATTCTCGCACCCCGGCCTCGGTCGGGGTCATTTTTTTT
IP0980	Dickeya dianthicola	ASAP database	TTTCCCTGGTGTTGGCGCATAATTCACGCACCCCGGCCTCGGTCGGGGTCATTTTTTTT
CFBP 2015	Dickeya dianthicola	ASAP database	TTTCCCTGGTGTTGGCGCATAATTCGCACACCCCGGCCTCGGTCGGGGTCATTTTTTTT
IPO1003	Dickeya dianthicola	ASAP database	TTTCCCTGGTGTTGGCGCATAATTCGCGTACCCCGGCCTCGGTCGGGGTCATTTTTTTT
IPO973	Dickeya dianthicola	ASAP database	TTTCCCTGGTGTTGGCGCATAATTCGCGCA-CCCGGCCTCGGTCGGGGTCATTTTTTTT
CFBP 2982	Dickeya dianthicola	ASAP database	TTTCCCTGGTGTTGGCGCATAATTCGCGCACCCCGGCCTCGGGCGGGGTCATTTTTTTT
CFBP 1805	Dickeya dianthicola	ASAP database	TTTCCCTGGTGTTGGCGCATAATTCGCGCACCCCAGCCTCGGTCGGGGTCATTTTTTTT
CFBP 2598	Dickeya dianthicola	ASAP database	TTTCCCTGGTGTTGGCGCATAATTCGCGCACCCCAGCCTCGGTCGGGGTCATTTTTTTT
DSM 101947	Dickeya fangzhongdai	ASAP database	TTTCCCTGGTGTTGGCACATAATTCGCGCACCCCGGCCTCGGTCGGGGTCATTTTTTTT
LN1	Dickeya fangzhongdai	ASAP database	TTTCCCTGGTGTTGGCACATAATTCGCGCACCCCGGCCTCGGTCGGGGTCATTTTTTTT
QZH3	Dickeya fangzhongdai	ASAP database	TTTCCCTGGTGTTGGCACATAATTCGCGCACCCCGGCCTCGGTCGGGGTCATTTTTTTT
MK7	Dickeya fangzhongdai	ASAP database	TTTCCCTGGTGTTGGCGCATAATTCGCGCACTCCGGCCTCGGTCGGGGTCATTTTTTTT
AP6	Dickeya fangzhongdai	ASAP database	TTTCCCTGGTGTTGGCGCATAATTCGCGCACCCCGGCCTCGGTCGGGGTCATTTTTTTT
NCPPB 2929	Dickeya fangzhongdai	ASAP database	TTTCCCTGGTGTTGGCGCATAATTCGCGCACCCCGGCCTCGGTCGGGGTCATTTTTTTT
Secpp 1600	Dickeya fangzhongdai	ASAP database	TTTCCCTGGTGTTGGCGCATAATTCGCGCACCCCGGCCTCGGTCGGGGTCATTTTTTTT
NCPPB 2538	Dickeya zeae	ASAP database	TTTCCCTGGTGTTGGCGCATAATTCGCGCACCCCGGCTTCGGTCGGGGTCATTTTTTTT
A5410	Dickeya zeae	ASAP database	TTTCCCTGGTGTTGGCGCATAATTCGCGCACCCCGGCTTCGGTCGGGGTCATTTTTTTT
CE1	Dickeya zeae	ASAP database	TTTCCCTGGTGTTGGCGCATAATTCGCGCACCCCGGCTTCGGTCGGGGTCATTTTTTTT
MK19	Dickeya zeae	ASAP database	TTTCCCTGGTGTTGGCGCATAATTCGCGCACCCCGGCTTCGGTCGGAGTCATTTTTTTT
CFBP 8716	Dickeya parazeae	ASAP database	TTTCCCTGGTGTTGGCGCATAATTCGCGCACCCCGGCTTCGGTCGGGGTCATTTTTTTT
S31	Dickeya parazeae	ASAP database	TTTCCCTGGTGTTGGCACATAATTCGCGCACCCCGGCTTCGGTCGGGGTCATTTTTTTT
Ech586	Dickeya parazeae	ASAP database	TTTCCCTGGTGTTGGCTCATAATTCGCGCACCCCGGCTTCGGTCGGGGTCATTTTTTTT
NCPPB 569	Dickeya poaceiphila	ASAP database	TTTCCCTGGTGTTGGCGCATAATTCGCGCACCCCGGCCTCGGTCGGGGTCATTTTTTTT
CFBP 2040	Dickeya poaceiphila	ASAP database	TTTCCCTGGTGTTGGCGCATAATTCGCGCACCCCGGCCTCGGTCGGTGTCATTTTTTTT
2B12	Dickeya undicola	ASAP database	TTTCCCTGGTGTTGGCGCATAATTCGCGCACCCCGGCTTCGGTCGGGGTCATTTTTTTT
FVG1-MFK	Dickeya undicola	ASAP database	TTTCCCTGGTGTTGGCGCATAATTCGCGCACCCCGGCTTCGGTCGGGGTCATTTTTTTT
FVG10-MFV-A16	Dickeya undicola	ASAP database	TTTCCCTGGTGTTGGCGCATAATTCGCGCACCCCGGCTTCGGTCGGGGTCATTTTTTTT
NCPPB 402	Dickeya chrysanthemi	ASAP database	TTTCCCTGGTGTTGGCGCATAATTCGCACACCCCGGCTTCGGTCGGGGTCATTTTTTTT
A604-S21-A17	Dickeya chrysanthemi	ASAP database	TTTCCCTGGTGTTGGCGCATAATTCGCGCACCCCGGCTTCGGTCGGGGTCATTTTTTTT
EC16	Dickeya chrysanthemi	ASAP database	TTTCCCTAGTGTTGGCGCATAATTCGCGCACCCCGGCTTCGGTCGGGGTCATTTTTTTT
NCPPB 516	Dickeya chrysanthemi	ASAP database	TTTCCCTGGTGTTGGCGCATAATTCGCGCACCCCGGCTTCGGTCGAGGTCATTTTTTTT
S29	Dickeya aquatica	ASAP database	TTTCCCTGGTGTTGGCGCATAATTCGCGCACCCCGGCTTCGGTCGGGGTCATTTTTTTT
DW0440	Dickeya aquatica	ASAP database	TTTCCCTAGTGTTGGCGCATAATTCGCGCACCCCGGCTTCGGTCGGGGTCATTTTTTTT
